# On the impact of the pangenome and annotation discrepancies while building protein sequence databases for bacteria proteogenomics

**DOI:** 10.1101/378117

**Authors:** K.C.T. Machado, S. Fortuin, G.G. Tomazella, A.F. Fonseca, R. Warren, H.G. Wiker, S.J. de Souza, G.A. de Souza

## Abstract

In proteomics, peptide information within mass spectrometry data from a specific organism sample is routinely challenged against a protein sequence database that best represent such organism. However, if the species/strain in the sample is unknown or poorly genetically characterized, it becomes challenging to determine a database which can represent such sample. Building customized protein sequence databases merging multiple strains for a given species has become a strategy to overcome such restrictions. However, as more genetic information is publicly available and interesting genetic features such as the existence of pan- and core genes within a species are revealed, we questioned how efficient such merging strategies are to report relevant information. To test this assumption, we constructed databases containing conserved and unique sequences for ten different species. Features that are relevant for probabilistic-based protein identification by proteomics were then monitored. As expected, increase in database complexity correlates with pangenomic complexity. However, *Mycobacterium tuberculosis* and *Bortedella pertusis* generated very complex databases even having low pangenomic complexity or no pangenome at all. This suggests that discrepancies in gene annotation is higher than average between strains of those species. We further tested database performance by using mass spectrometry data from eight clinical strains from *Mycobacterium tuberculosis*, and from two published datasets from *Staphylococcus aureus.* We show that by using an approach where database size is controlled by removing repeated identical tryptic sequences across strains/species, computational time can be reduced drastically as database complexity increases.
