## Supplemental Table 1 for "On the impact of the pangenome and annotation discrepancies while building protein sequence databases for bacteria proteogenomics"

### Sheet: Table S1
Specie	Acinetobacter baumannii
Random Size	Median number proteins	Median number reference proteins	Median number tryptics peptides	Median number peptides with misscleavage
1	3746	3746	56342
5	8084	5298	89847	322636
10	9101	6122	102700	378650
20	12257	8166	141957	506417
30	13690	9251	166064	587672
65	18219	12536	222171	779729
Specie	Bordetella pertussis
Random Size	Median number proteins	Median number reference proteins	Median number tryptics peptides	Median number peptides with misscleavage
1	3619	3619	58127
5	4653	4263	70986	291316
10	5352	5061	85635	362276
20	6466	6105	105667	459070
30	7753	7222	124252	544102
65	10166	8902	158011	695607
Specie	Burkholderia mallei
Random Size	Median number proteins	Median number reference proteins	Median number tryptics peptides	Median number peptides with misscleavage
1	5917	5917	94520
5	12087	8246	129563	523800
10	16371	11204	162081	672077
20	18948	12906	199352	807514
30	22480	15534	257456	1128675
65	29579	20876	334193	1440894
Specie	Campylobacter jejuni
Random Size	Median number proteins	Median number reference proteins	Median number tryptics peptides	Median number peptides with misscleavage
1	1644	1644	26273
5	3357	2095	38116	164663
10	3931	2307	48468	193606
20	4646	2841	57987	228385
30	4773	2855	61226	237795
65	6235	3934	86755	321262
Specie	Chlamydia trachomatis
Random Size	Median number proteins	Median number reference proteins	Median number tryptics peptides	Median number peptides with misscleavage
1	910	910	15192
5	1807	1051	18810	69200
10	1832	1041	19938	72800
20	1962	1114	21012	75270
30	2007	1152	21854	78172
65	2167	1255	23531	82073
Specie	Escherichia coli
Random Size	Median number proteins	Median number reference proteins	Median number tryptics peptides	Median number peptides with misscleavage
1	4893	4893	71167
5	10829	7392	115909	432023
10	14768	9855	157782	569316
20	20201	13389	232157	806676
30	22960	15308	273347	945493
65	32926	22525	389910	1344808
Specie	Listeria monocytogenes
Random Size	Median number proteins	Median number reference proteins	Median number tryptics peptides	Median number peptides with misscleavage
1	2913	2913	42952
5	6069	3644	65279	245324
10	6884	4147	75239	276974
20	7191	4330	79461	286752
30	8329	5023	97943	345887
65	10076	6511	117760	406238
Specie	Mycobacterium tuberculosis
Random Size	Median number of proteins	Median number reference proteins	Median number tryptics peptides	Median number peptides with misscleavage
1	4056	4056	58614
5	6744	5385	74377	278828
10	9037	6708	86884	325447
20	10576	7640	97394	361540
30	13073	9259	117165	429172
65	15979	11490	141855	512301
Specie	Pseudomonas aeruginosa
Random Size	Median number proteins	Median number reference proteins	Median number tryptics peptides	Median number peptides with misscleavage
1	6092	6092	98180
5	11810	7499	134827	509123
10	13907	8734	158247	587400
20	17933	11194	217542	780243
30	19887	12663	241439	866702
65	24498	15814	321065	1115032
Specie	Staphylococcus aureus
Random Size	Median number proteins	Median number reference proteins	Median number tryptics peptides	Median number peptides with misscleavage
1	2697	2697	38126
5	5513	3594	57101	219689
10	5758	3776	57404	226592
20	7878	4978	82265	308846
30	8629	5403	97462	357288
65	10593	6735	126454	445637
