## Supplemental Table 2 for "On the impact of the pangenome and annotation discrepancies while building protein sequence databases for bacteria proteogenomics"

### Sheet: falso_positivo
Sequence	Protein	PEP	Score	Miscleavages
GEGAAVVVIKEGSIGGGTVFVYSGR	KT11781	0.066397	27.554	1
TDNIAAGRMTDNIAAGR	KT06574	0.026658	65.528	1
EAGWAGRPGPGGHAR	KT15449	0.027162	65.495	1
EITGDIARYGATTESSIFNESAK	KT13530	0.0035229	50.884	1
YITEAVCEPIGMVTTRMVNIDTPAGPPGSTVR	KT01045	0.095457	15.598	1
